# Hybridogenetic reproduction of *Pelophylax* water frogs from different R-E hemiclonal population systems from Eastern Ukraine: selective mortality, clonal and ploidy diversity

**DOI:** 10.1101/2024.12.03.626604

**Authors:** Anna Fedorova, Eleonora Pustovalova, Mykola Drohvalenko, Olha Biriuk, Marie Doležálková-Kaštánková, Maryna Kravchenko, Olexii Korshunov, Peter Mikulíček, Lukáš Choleva, Dmytro Holovnia, Dmitrij Dedukh, Dmytro Shabanov

## Abstract

European water frogs from the *Pelophylax esculentus* complex include two sexual species, *P. ridibundus* and *P. lessonae,* and their hybrids, which usually clonally transmit one of the parental species’ genomes. This unique reproductive strategy allows hybrids to reproduce with one or both parental species, creating diverse population systems. Unlike most well-studied population systems in Europe, the Siverskyi Donets River basin in Eastern Ukraine features diploid and polyploid hybrids coexisting with *P. ridibundus*, while *P. lessonae* is absent (R-E systems). To reveal diverse system compositions, genetic divergence, and tadpole selective mortality, we combined novel data from over a decade of observations with previous research on population systems in the Siverskyi Donets River. Two main types of R-E systems were identified: those with diploid hybrids in northern localities and those with both diploid and triploid hybrids, extending from the mainstream of the Siverskyi Donets River to its tributaries. Additionally, we found higher genetic diversity in R-genomes compared to L-genomes, likely due to the absence of *P. lessonae* and the ongoing input of recombined R-genomes from *P. ridibundus* and triploid hybrids. This study highlights the importance of continuous monitoring and research to unravel the dynamics and complexity of water frog population systems.
