## Supplementary Table S3 for "Hybridogenetic reproduction of *Pelophylax* water frogs from different R-E hemiclonal population systems from Eastern Ukraine: selective mortality, clonal and ploidy diversity"

### Sheet: All
			R+L	R+L	L	L	L	L	R	R	R+L	R+L	R+L	R+L	R+L	R+L	R+L	R+L	R+L	R	R	R+L	R+L	R+L	L	L	L	L	R	R	R	R	R	R
Code	Locality	Genome - MSats	Re1Caga10		RICA18		Ga1a23		Rrid171A		RICA1b5			RICA1b6			Rrid013A			Res17		GA1A19			RICA2a34		RICA5		Rrid082A		RICA1b20		Re2Caga3
17Dv017	Dvorichna	LR	0	0	182	0	111	0	173	0	118	131		85	77		283	0		153	0	193	204		140	0	259	0	179	0	90	90	231	0
17HP11	Zhuravlivka	LR	0	0	184	0	111	0	177	0	118	131		85	94		280	283	0	155	0	193	204		144	0	263	0	162	0	90	90	235	0
17HP12	Zhuravlivka	LR	0	0	182	0	111	0	153	0	118	131		85	77		283	0		166	0	193	204		142	0	259	0	160	0	90	90	243	0
17HP14	Zhuravlivka	LR	0	0	182	0	111	0	153	0	118	129		85	77		283	0		153	0	193	0		140	0	259	0	160	0	90	90	223	0
17HP15	Zhuravlivka	RR	112	112	0	0	0	0	153	177	129	131		77	88		280	283		166	166	197	197		0	0	0	0	160	160	84	84	216	223
17HP4	Zhuravlivka	LR	0	0	184	0	111	0	153	0	118	131		85	94		280	283	0	153	0	193	214		142	0	261	0	160	0	90	90	223	0
17HPna	Zhuravlivka	RR	0	0	0	0	0	0	153	153	129	131		77	96		283	283		153	153	204	204		0	0	0	0	160	160	90	90	220	243
19K50	Koriakiv	RR	0	0	0	0	0	0	153	153	129	129		94	96		283	283		166	166	193	197		0	0	0	0	160	165	92	92	251	255
20K37	Koriakiv	LLR	0	0	182	182	111	111	153	0	118	118	131	85	85	77	283	0		166	0	193	193	204	140	140	255	259	160	0	92	92	0	0
21K01	Koriakiv	LR	0	0	182	0	111	0	153	0	118	131		85	77		283	297		166	0	193	197		140	0	259	0	160	0	90	90	235	0
21K111	Koriakiv	LRR	0	0	182	0	111	0	153	153	118	131	131	85	77	77	283	283	0	153	153	193	197	197	140	0	261	0	160	179	92	92	253	253
21K118	Koriakiv	LR	0	0	186	0	111	0	158	0	118	131		85	96		283	0		153	0	193	222		140	0	259	0	160	0	92	92	214	0
21K120	Koriakiv	LR	0	0	182	0	111	0	153	0	118	129		85	77		283	297		153	0	193	0		140	0	255	0	162	0	90	90	224	0
21K124	Koriakiv	LR	0	0	182	0	111	0	153	0	118	131		85	77		283	297		153	0	193	214		142	0	259	0	160	0	92	92	231	0
21K18	Koriakiv	LLR	0	0	182	182	111	111	153	0	118	118	131	85	85	77	283	297	297	166	0	193	193	197	140	140	255	259	160	0	90	90	0	0
21K62	Koriakiv	LR	0	0	182	0	111	0	153	0	118	129		85	77		283	297		153	0	193	0		142	0	255	0	162	0	90	90	267	0
21K64	Koriakiv	LR	0	0	182	0	111	0	177	0	118	131		85	96		283	0		166	0	193	0		142	0	259	0	160	0	90	90	216	0
21K68	Koriakiv	LR	0	0	182	0	111	0	153	0	118	131		85	98		280	283	0	166	0	193	193	197	140	0	259	0	160	0	90	90	263	0
21K70	Koriakiv	LLR	-	-	-	-	-	-	-	-	-	-	-	-	-	-	-	-	-	166	0	193	193	197	142	142	255	259	160	0	90	90	263	0
21K71	Koriakiv	LRR	0	0	182	0	111	0	153	158	118	131	131	85	77	77	280	283	0	166	166	193	193	197	142	0	259	0	160	160	90	90	231	247
21K74	Koriakiv	LR	0	0	182	0	111	0	158	0	118	131		85	98		280	297		166	0	193	197		140	0	255	0	160	0	90	90	235	0
21K75	Koriakiv	LR	0	0	182	0	111	0	153	0	118	131		85	96		283	297		166	0	193	222		140	0	255	0	160	0	90	90	251	0
21K76	Koriakiv	LR	0	0	182	0	111	0	153	0	118	129		85	77		283	0		0	0	193	0		140	0	259	0	160	0	90	90	255	0
21K77	Koriakiv	LR	0	0	182	0	111	0	175	0	118	131		85	98		283	0		166	0	193	0		140	0	259	0	160	0	90	90	0	0
21K91	Koriakiv	LR	0	0	182	0	111	0	153	0	118	129		85	77		283	297		166	0	193	0		140	0	255	0	160	0	92	92	267	0
21K94	Koriakiv	LR	0	0	182	0	111	0	153	0	118	131		85	77		283	0		153	0	193	197		140	0	259	0	160	0	92	92	227	0
21K99	Koriakiv	LR	0	0	182	0	111	0	177	0	118	129		85	96		283	0		153	0	193	197		140	0	261	0	160	0	92	92	251	0
21T02	Tymchenky	LR	0	0	182	0	111	0	173	0	118	131		85	96		280	297		166	0	193	214		140	0	255	0	160	0	90	90	235	0
21T03	Tymchenky	LR	0	0	184	0	111	0	173	0	118	129		85	77		283	0		153	0	193	197		142	0	259	0	160	0	90	90	227	0
21T06	Tymchenky	LR	0	0	184	0	111	0	158	0	118	131		85	77		283	0		166	0	193	0		142	0	259	0	160	0	90	90	227	0
21T10	Tymchenky	LR	0	0	182	0	111	0	158	0	118	131		85	96		283	297		166	0	193	197		140	0	255	0	160	0	90	90	251	0
21T11	Tymchenky	LR	0	0	182	0	111	0	153	0	118	131		85	96		283	297		0	0	193	204		140	0	255	0	160	0	90	90	235	0
21T12	Tymchenky	LR	0	0	182	0	111	0	153	0	118	131		85	96		283	297		166	0	193	197		142	0	259	0	160	0	90	90	214	0
21T14	Tymchenky	LR	0	0	182	0	111	0	153	0	118	129		85	96		283	297		0	0	193	199		142	0	255	0	160	0	90	90	224	0
21T21	Tymchenky	LR	0	0	182	0	111	0	153	0	118	131		85	96		283	297		166	0	193	0		142	0	259	0	160	0	90	90	236	0
21T22	Tymchenky	LR	0	0	182	0	111	0	153	0	118	131		85	90		283	297		166	0	193	204		142	0	255	0	160	0	90	90	235	0
21T24	Tymchenky	LR	0	0	182	0	111	0	173	0	118	131		85	77		283	297		166	0	193	204		142	0	255	0	162	0	90	90	247	0
21T25	Tymchenky	RR	85	85	0	0	0	0	153	0	131	131		77	96		280	283		153	166	193	197		0	0			160	160	90	90	247	259
21T26	Tymchenky	RR	0	0	0	0	0	0	153	0	129	131		77	96		283	283		153	166	193	204		0	0			160	160	84	84	220	251
21T27	Tymchenky	LR	0	0	182	0	111	0	153	0	118	131		85	98		283	297		166	0	193	204		140	0	255	0	160	0	90	90	251	0
21T28	Tymchenky	LR	110	110	182	0	111	0	153	0	118	129		85	96		283	297		166	0	193	197		142	0	255	0	160	0	90	90	243	0
21T39	Tymchenky	LR	91	91	184	0	111	0	153	0	118	131		85	96		283	0		153	0	193	197		140	0	259	0	160	0	90	90	243	0
21T72	Tymchenky	RR	0	0	0	0	0	0	153	173	131	131		77	96		283	283		166	166	204	214		0	0	0	0	160	160	90	90	231	251
21T73	Tymchenky	RR	91	91	0	0	0	0	153	158	131	131		77	96		283	283		153	166	193	197		0	0	0	0	160	160	90	90	216	243
21T75	Tymchenky	RR	0	0	0	0	0	0	153	173	129	129		77	77		283	283		153	166	193	197		0	0	0	0	160	160	90	90	227	235
23D-02	Dobryk	LR	0	0	182	0	111	0	153	0	118	131		85	94		283	297		166	0	193	197		142	0	255	0	160	0	90	90	263	0
23D-100	Dobryk	RR	0	0	0	0	0	0	173	181	129	131		96	96		283	283		166	166	193	197		0	0	0	0	165	165	90	90	212	264
23D-21	Dobryk	LR	0	0	182	0	111	0	153	0	118	131		85	77		283	0		166	0	193	197		140	0	259	0	160	0	90	90	231	0
23D-26	Dobryk	LLR	0	0	182	182	111	111	173	0	118	118	131	85	85	96	283	297	297	0	0	193	193	0	140	140	255	259	165	0	90	90	227	0
23D-58	Dobryk	LR	0	0	182	0	111	0	153	0	118	131		85	77		283	0		0	0	193	0		142	0	259	0	160	0	90	90	231	0
23D-61	Dobryk	LRR	81	81	182	0	111	0	153	158	118	129	131	85	96	96	283	283	0	153	153	193	0	0	142	0	259	0	160	165	90	90	223	239
23D-83	Dobryk	RR	0	0	0	0	0	0	153	158	129	131		77	77		283	283		166	166	197	197		140		259		160	0	90	90	212	251
23D-97	Dobryk	RR	0	0	0	0	0	0	153	173	129	131		77	96		283	283		166	166	197	197		0	0	0	0	160	0	90	90	212	247
23D59	Dobryk	LRR	81	110	182	0	111	0	173	181	118	129	131	85	77	77	283	283	0	166	166	193	193	197	140	0	259	0	160	160	92	92	227	247
23K5	Koriakiv	LR	0	0	186	0	111	0	153	0	118	129		85	77		283	297		0	0	193	197		140	0	255	0	162	0	92	92	247	0
23K7	Koriakiv	LR	0	0	182	0	111	0	153	0	118	131		85	77		283	297		166	0	193	0		140	0	255	0	160	0	92	92	243	0
23Loz01	Lozovenky	LR	81	81	182	0	111	0	173	0	118	131		85	0		283	297		153	0	193	210		142	0	259	0	160	0	92	92	223	0
23Loz02	Lozovenky	LR	0	0	182	0	111	0	177	0	118	129		81	0		283	297		166	0	193	204		142	0	259	0	160	0	92	92	216	0
23Loz03	Lozovenky	LR	0	0	182	0	111	0	153	0	118	129		85	96		283	297		153	0	193	197		142	0	259	0	160	0	92	92	216	0
23Pd13	Pivdenne	RR	0	0	0	0	0	0	153	153	129	131		77	96		283	286		153	153	204	204		0	0			160	165	90	90	235	243
23Pd14	Pivdenne	LR	0	0	182	0	111	0	173	0	118	129		85	77		280	297		153	0	193	197		142	0	259	0	160	0	90	90	223	0
23Pd20	Pivdenne	LR	0	0	182	0	111	0	173	0	118	131		85	96		280	297		153	0	193	197		142	0	259	0	160	0	90	90	263	0
23Pd22	Pivdenne	LRR	0	0	182	0	111	0	153	153	118	129	131	85	77	96	280	283	297	153	153	193	193	197	142	0	259	0	160	165	90	90	216	227
23Sl01	Slobozhanka	LR	0	0	0	0	113	0	153	0	118	133		83	77		283	297		166	0	193	222		142	0	255	0	160	0	92	92	216	0
23Sl02	Slobozhanka	LRR	0	0	182	0	109	0	153	173	118	133	133	83	77		283	283	297	166	166	193	204	222	142	0	255	0	160	160	92	92	216	227
23Sl03	Slobozhanka	LL	0	0	182	182	111	113	173	175	118	118		83	85		297	297		0	0	193	193		142	144	255	255	0	0	92	92	235	0
23Sl04	Slobozhanka	LR	0	0	194	0	111	0	153	0	118	129		81	94		283	0		0	0	193	197		142	0	250	0	160	0	92	92	224	0
23Sl05	Slobozhanka	LR	0	0	192	0	111	0	153	0	118	133		83	77		283	297		166	0	193	222		144	0	248	0	160	0	92	92	216	0
23Sl06	Slobozhanka	LL	0	0	182	186	111	113	175	0	118	118		81	83		297	297		0	0	193	193		138	142	250	250			92	92	235	0
23Sl07	Slobozhanka	LR	0	0	184	0	111	0	153	0	118	131		83	77		283	297		166	0	193	197		142	0	255	0	165	0	92	92	216	0
23Sl08	Slobozhanka	LR	0	0	182	0	113	0	153	0	118	133		85	77		283	0		166	0	193	222		142	0	255	0	160	0	92	92	216	243
23Sl09	Slobozhanka	LR	0	0	184	0	111	0	153	0	118	133		83	77		283	297		166	0	193	222		142	0	252	0	160	0	92	92	216	0
23Sl10	Slobozhanka	LR	0	0	184	0	113	0	171	0	118	133		83	96		283	0		153	0	193	0		144	0	261	0	160	0	92	92	212	276
23Sl11	Slobozhanka	LR	0	0	176	0	111	0	153	0	118	133		83	77		283	297		166	0	193	222		142	0	250	0	160	0	92	92	216	0
23Sl12	Slobozhanka	LR	0	0	182	0	111	0	153	0	118	133		83	77		283	0		166	0	193	222		142	0	252	0	160	0	92	92	216	271
23Sl13	Slobozhanka	LR	0	0	176	0	113	0	153	0	118	133		83	77		283	297		166	0	193	222		142	0	250	0	160	0	92	92	216	0
23Vd12	Vodiane	LR	0	0	182	0	111	0	177	0	118	131		85	96		283	297		153	0	193	204		140	0	255	0	160	0	90	90	212	0
23Vd13	Vodiane	LR	94	94	182	0	111	0	153	0	118	129		85	96		280	283		166	0	193	197		142	0	255	0	162	0	90	90	231	0
23Vd14	Vodiane	LR	94	94	182	0	111	0	153	0	118	129		85	77		283	297		166	0	193	197		142	0	259	0	160	0	90	90	218	0
23Vd15	Vodiane	LR	0	0	182	0	111	0	153	0	118	131		85	96		283	0		153	0	193	197		142	0	255	0	160	0	90	90	227	0
23Vd16	Vodiane	LR	0	0	182	0	111	0	0	0	118	131		85	96		283	0		0	0	193	197		142	0	255	0	160	0	90	90	231	0
23Vd17	Vodiane	LR	0	0	182	0	111	0	153	0	118	129		85	77		283	297		0	0	193	0		142	0	259	0	160	0	90	90	228	0
23Vd18	Vodiane	LR	0	0	182	0	111	0	153	0	118	131		85	96		283	0		153	0	193	197		142	0	255	0	160	0	90	90	216	0
23Vd19	Vodiane	LR	0	0	182	0	111	0	153	0	118	129		85	77		283	297		153	0	193	197		142	0	259	0	160	0	90	90	255	0
23Vd20	Vodiane	LR	0	0	182	0	111	0	153	0	118	131		85	77		283	297		166	0	193	204		142	0	259	0	160	0	90	90	216	0
23Vd21	Vodiane	LR	0	0	182	0	111	0	153	0	118	131		85	96		283	0		153	0	193	197		142	0	255	0	160	0	90	90	216	0
23Vg01	Vorgol	LR	0	0	184	0	118	0	171	0	118	133		83	96		283	297		166	0	193	204		140	0	250	0	160	0	92	92	220	0
23Vg02	Vorgol	LL	94	94	184	184	120	130	166	171	118	118		83	83		297	297		0	0	193	193		138	149	250	252	0	0	92	92	0	0
23Vg03	Vorgol	LL	0	0	184	184	126	126	171	175	118	118		83	83		297	297		0	0	193	193		142	147	250	255	0	0	92	92	0	0
23Vg04	Vorgol	LL	84	84	-	-	-	-	-	-	-	-	-	-	-	-	-	-	-	-	-	193	193		142	144	250	252	0	0	92	92	275	0
23Vg05	Vorgol	LL	0	0	194	194	118	124	173	177	118	118		81	81		297	297		0	0	193	193		136	142	252	261	0	0	90	90	235	0
23Vg06	Vorgol	RR	0	0	0	0	0	0	153	173	131	133		77	94		283	283		168	168	197	197		0	0	0	0	160	165	82	84	227	232
23Vg07	Vorgol	LL	0	0	184	184	118	122	175	179	118	118		81	83		297	297		0	0	193	193		142	142	257	259	0	0	90	90	0	0
23Vg08	Vorgol	LL	-	-	-	-	-	-	-	-	-	-	-	-	-	-	-	-	-	-	-	193	193		142	142	250	255	0	0	90	90	0	0
23Vg09	Vorgol	LRR	108	121	184	0	118	0	153	177	118	131	133	81	94	96	283	297		166	166	197	197	0	0	0	0	0	160	162	90	90	216	256
23Vg10	Vorgol	RR	0	0	0	0	0	0	153	177	131	131		94	96		283	283		166	166	197	234		0	0	0	0	160	165	90	90	212	220
1-U-2017	Udy	RR	0	0	0	0	0	0	153	177	129	131		94	96		283	283		166	0	197	214		0	0	0	0	160	160	90	90	235	263
16TETs01	Udy	LR	0	0	182	0	111	0	153	0	118	131		85	77		280	297		153	0	193	204		142	0	259	0	160	0	90	90	227	0
16TETs02	Udy	LR	110	110	182	0	111	0	177	0	118	131		85	77		283	297		0	0	193	214		142	0	259	0	160	0	90	90	235	0
16TETs03	Udy	LR	110	110	182	0	111	0	153	0	118	131		85	0		283	297		153	0	193	214		144	0	259	0	160	0	90	90	267	0
16TETs04	Udy	LR	0	0	184	0	111	0	153	0	118	131		85	77		283	0		153	0	193	204		142	0	259	0	160	0	90	90	235	0
16TETs05	Udy	LR	110	110	184	0	111	0	153	0	118	129		85	77		283	0		153	0	193	214		140	0	259	0	160	0	90	90	216	0
16TETs06	Udy	RR	0	0	0	0	0	0	153	175	131	131		77	77		283	283		166	166	197	214		0	0	0	0	160	160	90	90	216	235
17Dvo05	Dvorichna	RR	0	0	0	0	0	0	153	173	131	131		77	88		283	283		0	0	199	204		0	0	0	0	160	182	90	90	227	251
17Dvo09	Dvorichna	RR	0	0	0	0	0	0	173	173	131	131		77	92		283	283		153	168	214	214		0	0	0	0	160	160	90	90	204	236
17Y002	Udy	LR	0	0	182	0	111	0	173	0	118	129		85	77		280	297		153	0	193	193		142	0	259	0	160	0	90	90	235	0
17Y003	Udy	LR	0	0	184	0	111	0	153	0	118	131		85	77		283	0		168	0	193	204		142	0	259	0	179	0	90	90	216	0
17Y004	Udy	LR	0	0	182	0	111	0	153	0	118	131		85	77		283	297		166	0	193	204		142	0	259	0	160	0	90	90	255	0
17Y005	Udy	LR	0	0	182	0	111	0	153	0	118	131		85	94		283	297		153	0	193	204		142	0	259	0	179	0	90	90	227	0
17Y007	Udy	LR	0	0	182	0	111	0	153	0	118	129		85	94		280	297		153	0	193	204		144	0	259	0	160	0	90	90	231	0
17Y008	Udy	RR	0	0	0		0		153	158	129	131		94	96		280	283		166	166	193	197		0	0	0	0	160	180	90	90	251	263
17Y010	Udy	LR	110	110	182	0	111	0	153	0	118	133		85	0		283	297		166	0	193	197		142	0	259	0	179	0	90	90	255	0
17Y011	Udy	LR	0	0	182	0	111	0	153	0	118	131		85	77		280	297		166	0	193	204		142	0	259	0	160	0	90	90	216	0
17Y012	Udy	LR	110	110	182	0	111	0	177	0	118	129		85	0		283	297		166	0	193	204		142	0	259	0	160	0	90	90	239	0
17Y013	Udy	LR	0	0	182	0	111	0	153	0	118	131		85	77		283	297		166	0	193	197		142	0	259	0	160	0	90	90	212	0
17Y014	Udy	LR	0	0	182	0	111	0	158	0	118	131		85	77		283	297		155	0	193	197		144	0	259	0	162	0	90	90	255	0
17Y016	Udy	RR	0	0	0	0	0	0	153	153	131	131		77	77		283	283		153	166	197	204		0	0	0	0	160	182	90	90	250	250
17Y017	Udy	LR	0	0	182	0	111	0	153	0	118	129		85	77		283	297		153	0	193	197		142	0	259	0	160	0	90	90	216	0
17Y018	Udy	RR	0	0	0	0	0	0	153	153	129	129		77	94		283	283		166	166	197	197		0	0	0	0	160	160	91	91	231	243
21Dv01	Dvorichna	RR	0	0	0	0	0	0	173	173	131	131		77	88		280	283		153	153	204	214		0	0	0	0	160	184	91	91	232	232
21Dv03	Dvorichna	LR	0	0	182	0	111	0	173	0	118	131		85	77		283	297		153	0	193	199		140	0	255	0	165	0	90	90	210	0
21Dv04	Dvorichna	LR	0	0	182	0	111	0	153	0	118	131		85	77		283	297		153	0	193	214		140	0	255	0	169	0	90	90	210	0
21Dv06	Dvorichna	RR	0	0	0	0	0	0	173	173	131	131		77	98		283	283		153	153	193	214		140	0	259	0	160	160	90	90	227	239
23D-04	Dobryk	LR	110	110	182	0	111	0	153	0	118	129		85	0		283	0		153	0	193	197		140	0	259	0	165	0	90	90	223	0
23D-05	Dobryk	LR	0	0	182	0	111	0	153	0	118	129		85	0		283	0		153	0	193	204		140	0	259	0	160	0	90	90	256	0
23D-06	Dobryk	LR	0	0	182	0	111	0	153	0	118	129		85	0		283	0		166	0	193	197		142	0	259	0	160	0	90	90	239	0
23D-07	Dobryk	LR	0	0	182	0	111	0	173	0	118	131		85	0		283	0		166	0	193	197		142	0	259	0	165	0	90	90	212	0
23D-08	Dobryk	LR	0	0	182	0	111	0	173	0	118	131		85	0		283	297		0	0	193	193		144	0	255	0	165	0	90	90	227	231
23D-10	Dobryk	LR	0	0	182	0	111	0	173	0	118	131		85	0		283	297		166	0	193	193		140	0	255	0	160	0	90	90	227	0
23D-11	Dobryk	LR	0	0	184	0	111	0	153	0	118	129		85	77		280	283		0	0	193	197		140	0	259	0	165	0	90	90	223	0
23D-17	Dobryk	LR	0	0	182	0	111	0	153	153	118	129	129	85	96	96	283	283	0	153	153	193	0	0	142	0	259	0	160	160	90	90	223	223
23D-22	Dobryk	LR	81	81	182	0	111	0	173	0	118	131		85	96		283	0		153	0	193	197		140	0	259	0	160	0	90	90	212	0
23D-28	Dobryk	LRR	83	83	182	0	111	0	153	153	118	131	131	85	98	98	283	283	0	153	153	193	197	197	140	0	259	0	160	165	90	90	235	235
23D-30	Dobryk	LR	0	0	182	0	111	0	177	0	118	129		85	77		283	0		166	0	193	193		140	0	259	0	0	0	90	90	223	0
23D-39	Dobryk	LR	0	0	182	0	111	0	153	0	118	129		85	0		283	297		166	0	193	197		140	0	255	0	160	0	90	90	231	0
23D-40	Dobryk	LRR	0	0	182	0	111	0	153	153	118	129	131	85	77	77	283	283	0	166	166	193	0	0	140	0	259	0	160	160	90	90	212	227
23D-42(40)	Dobryk	LRR	0	0	182	0	111	0	153	0	118	129	131	85	77		283	283	0	166	166	193	0	0	142	0	259	0	160	160	90	90	212	227
23D-44	Dobryk	LR	0	0	182	0	111	0	173	0	118	131		85	0		283	297		166	0	193	193		140	0	255	0	160	0	90	90	231	0
23D-45	Dobryk	LR	0	0	182	0	111	0	181	0	118	131		85	77		283	0		166	0	193	197		140	0	259	0	160	0	90	90	235	0
23D-50	Dobryk	LR	0	0	182	0	111	0	173	0	118	129		85	77		283	0		0	0	193	197		140	0	259	0	160	0	90	90	251	0
23D-51	Dobryk	RR	110	110	0	0	0	0	173	173	131	131		77	77		283	283		153	166	193	197		0	0	0	0	160	160	90	90	214	268
23D-65	Dobryk	LR	0	0	182	0	111	0	177	0	118	131		85	77		283	297		164	0	193	204		142	0	255	0	165	0	90	90	218	0
23D-79	Dobryk	LR	0	0	182	0	111	0	153	0	118	129		85	96		283	0		153	0	193	0		140	0	259	0	160	0	90	90	223	0
23Gr01	Gruzotonovka	LR	0	0	184	0	111	0	173	0	118	131		85	94		283	0		0	0	193	204		140	0	259	0	160	0	90	90	232	0
23Gr02	Gruzotonovka	LR	0	0	182	0	111	0	153	0	118	129		85	77		289	297		153	0	193	199		142	0	259	0	160	0	90	90	220	0
23Luh01	Kharkiv, Luhopark	RR	81	81	0	0	0	0	158	175	129	129		77	77		280	283		153	166	193	197		0	0	0	0	160	180	90	90	227	243
23Luh02	Kharkiv, Luhopark	LR	0	0	184	0	111	0	173	0	118	131		85	96		283	0		166	0	193	204		142	0	259	0	160	0	90	90	212	0
23Luh03	Kharkiv, Luhopark	RR	81	81	0	0	0	0	153	153	131	131		73	77		283	283		153	153	197	214		0	0	0	0	160	160	90	90	235	251
23Pd01	Pivdenne	RR	0	0	0	0	0	0	153	153	129	131		73	77		280	283		166	166	197	204		0	0	0	0	160	160	90	90	216	263
23Pd02	Pivdenne	LR	0	0	182	0	111	0	153	0	118	131		85	96		283	297		164	0	193	197		144	0	259	0	165	0	90	90	231	0
23Pd03	Pivdenne	LR	0	0	182	0	111	0	153	0	118	131		85	0		283	297		153	0	193	197		142	0	259	0	160	0	90	90	216	0
23Pd04	Pivdenne	LR	0	0	182	0	111	0	153	0	118	131		85	77		280	297		166	0	193	197		142	0	259	0	160	0	90	90	231	0
23Pd05	Pivdenne	RR	0	0	0	0	0	0	153	177	131	131		77	77		283	283		153	153	197	214		0	0	0	0	160	160	90	90	218	251
23Pd06	Pivdenne	LR	0	0	182	0	111	0	173	0	118	129		85	77		283	297		0	0	193	197		142	0	259	0	160	0	90	90	196	0
23Pd07	Pivdenne	LR	0	0	182	0	111	0	153	0	118	131		85	77		283	297		153	0	193	193		142	0	259	0	160	0	90	90	216	0
23Pd08	Pivdenne	LR	0	0	182	0	111	0	153	0	118	129		85	77		283	297		153	0	193	197		144	0	259	0	160	0	90	90	227	0
23Pd09	Pivdenne	LR	0	0	182	0	111	0	177	0	118	131		85	77		280	297		153	0	193	197		142	0	259	0	160	0	90	90	218	0
23Pd10	Pivdenne	RR	0	0	0	0	0	0	153	153	129	131		77	77		283	283		153	166	204	204		0	0	0	0	160	160	90	90	214	243
23Pd11	Pivdenne	LR	0	0	182	0	111	0	153	0	118	131		85	101		283	297		153	0	193	197		142	0	259	0	160	0	90	90	227	0
23Pd12	Pivdenne	LR	0	0	182	0	111	0	153	0	118	131		85	77		283	297		153	0	193	197		142	0	259	0	165	0	90	90	227	0
23Pd15	Pivdenne	LR	0	0	182	0	111	0	177	0	118	129		85	77		283	297		153	0	193	204		140	0	255	0	165	0	90	90	231	0
23Vd01	Vodiane	RR	0	0	0	0	0	0	153	177	129	131		77	77		280	283		153	166	193	193		0	0	0	0	160	160	90	90	216	264
23Vd03	Vodiane	LR	0	0	182	0	111	0	153	0	118	131		85	77		283	297		166	0	193	214		142	0	259	0	160	0	90	90	220	0
23Vd04	Vodiane	LR	0	0	182	0	111	0	153	0	118	129		85	77		283	0		166	0	193	197		144	0	255	0	162	0	90	90	216	0
23Vd05	Vodiane	LR	0	0	182	0	111	0	153	0	118	131		85	96		283	0		153	0	193	197		142	0	255	0	160	0	90	90	214	0
23Vd09	Vodiane	RR	0	0	0	0	0	0	173	177	129	131		94	96		283	289		153	166	204	222		0	0	0	0	162	165	90	90	216	231
23Vd10	Vodiane	LR	0	0	182	0	111	0	153	0	118	129		85	96		283	0		166	0	193	197		142	0	255	0	160	0	90	90	212	0
23Vd11	Vodiane	LR	0	0	182	0	128		153	0	118	131		85	77		283	297		153	0	193	197		140	0	255	0	160	0	90	90	227	0
23Zh01	Zhykhorets	LR	0	0	182	0	113	0	175		118	131		85	0		280	297		153	0	193	204		142	0	255	0	160	0	90	90	216	0
23Zh02	Zhykhorets	LR	0	0	182	0	111	0	173	0	118	129		85	0		289	297		166	0	193	204		140	0	255	0	160	0	90	90	267	0
23Zh03	Zhykhorets	RR	0	0	0	0	0	0	153	153	129	131		77	77		283	283		153	153	197	204		0	0	0	0	160	180	90	90	223	247
23Zh04	Zhykhorets	LR	0	0	182	0	113	0	158	0	118	131		85	77		280	297		166	0	193	197		142	0	255	0	160	0	90	90	243	0
23Zh05	Zhykhorets	LR	0	0	182	0	111	0	168	0	118	131		85	0		283	0		153	0	193	204		142	0	259	0	179	0	84	90	216	0
23Zh06	Zhykhorets	LR	0	0	182	0	111	0	158	0	118	131		85	0		283	0		166	0	193	193		140	0	259	0	160	0	90	90	216	0
23Zh07	Zhykhorets	LR	0	0	182	0	113	0	158	0	118	131		85	77		283	297		166	0	193	197		144	0	255	0	160	0	90	90	220	0
23Zh10	Zhykhorets	LR	0	0	184	0	111	0	153	0	118	131		85	77		283	0		153	0	193	204		140	0	259	0	160	0	90	90	243	0
23Zh11	Zhykhorets	LR	0	0	182	0	111	0	153	0	118	131		85	96		283	297		153	0	193	197		140	0	259	0	160	0	90	90	252	0
23Zh14	Zhykhorets	LR	0	0	184	0	111	0	173	0	118	131		85	0		280	283		153	0	193	204		140	0	259	0	160	0	90	90	216	0
23Zh15	Zhykhorets	LR	0	0	182	0	111	0	158	0	118	131		85	0		280	283		153	0	193	204		140	0	259	0	160	0	90	90	243	0
23Zh16	Zhykhorets	LR	0	0	184	0	111	0	153	0	118	131		85	96		283	0		153	0	193	197		140	0	259	0	160	0	90	90	243	0
23Zh17	Zhykhorets	RR	0	0	0	0	0	0	151	153	129	131		77	77		280	283		153	153	197	204		0	0	0	0	160	160	90	90	216	231
23Zh18	Zhykhorets	LR	0	0	182	0	111	0	173	0	118	129		85	77		283	297		155	0	193	204		144	0	255	0	165	0	90	90	227	0
23Zh19	Zhykhorets	LR	0	0	182	0	111	0	158	0	118	129		85	77		283	0		0	0	193	197		140	0	259	0	160	0	90	90	255	0
23Zhur01	Zhuravlivka	RR	0	0	0	0	0	0	153	153	131	133		77	96		283	283		153	166	197	214		0	0	0	0	160	160	90	90	247	255
23Zhur02	Zhuravlivka	RR	0	0	0	0	0	0	153	177	131	131		77	77		283	283		153	153	197	204		0	0	0	0	158	160	90	90	223	223
23Zhur03	Zhuravlivka	LR	0	0	184	0	111	0	153	0	118	131		85	77		283	0		153	0	193	204		142	0	263	0	160	0	90	90	267	0
23Zhur04	Zhuravlivka	LR	0	0	182	0	111	0	158	0	118	131		85	77		283	0		153	0	193	197		140	0	255	0	160	0	90	90	216	0
23Zhur05	Zhuravlivka	LR	0	0	182	0	111	0	153	0	118	129		85	77		283	0		153	0	193	204		140	0	255	0	160	0	90	90	223	0
23Zhur06	Zhuravlivka	RR	0	0	0	0	0	0	153	177	131	131		77	96		280	283		153	153	197	214		0	0	0	0	160	160	90	90	216	243
23Zhur07	Zhuravlivka	RR	0	0	0	0	0	0	153	153	131	131		77	96		283	283		153	153	197	197		0	0	0	0	160	160	90	90	216	251
23Zhur08	Zhuravlivka	LR	0	0	184	0	111	0	158	0	118	131		85	96		280	283		153	0	193	197		140	0	263	0	160	0	90	90	267	0
4-U-2017	Udy	RR	0	0	0	0	0	0	153	153	131	131		96	96		280	283		153	153	204	204		0	0	0	0	160	160	90	90	212	243
17LL2	Udai	LL	0	0	0	0	118	118	0	0	118	118		85	85		297	297		0	0	193	193		140	144	250	255	0	0	90	90	0	0
20T07	Tymchenky	RR	0	0	0	0	0	0	153	158	131	131		77	88		283	283		166	166	193	203		0	0	0	0	160	160	90	90	216	227
20Psel7	Psel	LR	0	0	182	0	111	0	153	0	118	129		85	0		297	283		166	0	193	197		0	0	0	0	165	167	90	90	223	0
HPRR	Zhuravlivka	RR	0	0	0	0	0	0	156	175	0	0		0	0		283	283		159	159	0	0		0	0	0	0	162	162	84	92	173	238
P-08LL	Psel	LL	96	102	184	0	113	120	0	0	118	118		85	85		297	297		0	0	0	0		142	142	259	259	0	0	88	88	0	0

### Sheet: Alleles
		Used for clonality		P. lessonae	P. ridubundus	P. esculentus		Comments
				L	R	L	R
M1		-	Re1Caga10					Amplified in 22 samples only
	L	L	RICA18	182, 184, 186, 194	-	182, 184, 186, 192, 194	-
	L	L	Ga1a23	111, 113, 118, 120, 122, 124, 126, 130	-	109, 111, 113, 118, 128	-
	R	R	Rrid171A	166, 171, 173, 175, 177, 179	151, 153, 158, 173, 175, 177, 181	-	153, 158, 168, 171, 173, 175, 177, 181
	L+R	L, R	RICA1b5	118	129, 131, 133	118	129, 131, 133
	L+R	L, R	RICA1b6	81, 83, 85	73, 77, 88, 92, 94, 96, 98	81, 83, 85	77, 90, 94, 96, 98, 101
	L+R	L, R	Rrid013A	297	280, 283, 286, 289	280, 297	280, 283, 289
M2	R	R	Res17	-	153, 166, 168	-	153, 155, 164, 166, 168
	L+R	L, R	GA1A19	193	193, 197, 199, 204, 214, 222, 234	193	193, 197, 199, 204, 210, 214, 222
	L	L	RICA2a34	136, 138, 142, 144, 147, 149	-	140, 142, 144	-
	L	L	RICA5	250, 252, 255, 257, 259, 261		248, 250, 252, 255, 259, 261, 263	-
	R	R	Rrid082A	-	158, 160, 162, 165, 179, 180, 182, 184		160, 162, 165, 167, 169, 179
	R?	-	RICA1b20	90, 92	82, 84, 90, 91, 92	90, 92	84, 90, 92
	R	R	Re2Caga3	235, 275	212, 216, 223, 231, 232, 239, 243, 247, 250, 251, 255, 263, 264, 268	-	196, 210, 212, 214, 216, 218, 220, 223, 224, 227, 228, 231, 232, 235, 236, 239, 243, 247, 251, 252, 253, 255, 256, 263, 267
Locus Re1Caga10 was excluded from analysis because it amplified only in 11% of samples (22 samples out of 195)
Locus Rrid171A, which is typically R specific, did not amlify in L genomes of P. esculentus in our sample; however, amlified in some P. lessonae.
In locus RICA1b20 alles 82 and 84 were R specific, but alleles 90 and 92 were present in both L and R genomes. Therefore, we excluded this locus from analysis of clonality.
Locus Re2Caga3 is predominantly R specific, but 2 alleles (235 and 275) were also found in P. lessonae.
PI for LL (8 samples) - 1.3*10^-5 (0.0000134466887703199)
PI for RR (40 samples) - 7.8*10^-7 (7.84743282624924E-07)
